# Single-nucleus transcriptomes reveal functional and evolutionary properties of cell types in the Drosophila accessory gland

**DOI:** 10.1101/2021.06.13.448152

**Authors:** Alex C. Majane, Julie M. Cridland, David J. Begun

## Abstract

Many traits responsible for male reproduction evolve quickly, including gene expression phenotypes in germline and somatic male reproductive tissues. Rapid male evolution in polyandrous species is thought to be driven by competition among males for fertilizations and conflicts between male and female fitness interests that manifest in post-copulatory phenotypes. In Drosophila, seminal fluid proteins secreted by three major cell types of the male accessory gland and ejaculatory duct are required for female sperm storage and use, and influence female post-copulatory traits. Recent work has shown that these cell types have overlapping but distinct effects on female post-copulatory biology, yet relatively little is known about their evolutionary properties. Here we use single-nucleus RNA-Seq of the accessory gland and ejaculatory duct from *Drosophila melanogaster* and two closely related species to comprehensively describe the cell diversity of these tissues and their transcriptome evolution for the first time. We find that seminal fluid transcripts are strongly partitioned across the major cell types, and expression of many other genes additionally define each cell type. We also report previously undocumented diversity in main cells. Transcriptome divergence was found to be heterogeneous across cell types and lineages, revealing a complex evolutionary process. Furthermore, protein adaptation varied across cell types, with potential consequences for our understanding of selection on male post-copulatory traits.

**SIGNIFICANCE STATEMENT:** Rapid evolution of male traits may result from competition among males or antagonistic interactions between the sexes over control of reproduction. In animals with internal fertilization, interactions may occur in the female reproductive tract. Drosophila seminal fluid proteins, which are secreted by three major cell types of the male accessory gland and ejaculatory duct, are required for female sperm storage and use, and influence female behavior and physiology. These cell types have distinct effects on females, yet relatively little is known about their evolutionary properties. Here we characterize diversity and transcriptome evolution of seminal fluid-producing tissues at the cell level. These data reveal new functional properties of these cells and complex evolutionary patterns that vary across cell types and lineages.
