## Supplementary material for "Single-nucleus transcriptomes reveal functional and evolutionary properties of cell types in the Drosophila accessory gland": Dataset S10: alex_all_IDs.txt

CG42537	FBgn0260645	CG42537
alphaTub84B	FBgn0003884	alphaTub84B
betaTub85D	FBgn0003889	betaTub85D
BP1025	FBgn0054002	CG34002
CG17093	FBgn0051872	CG31872
CG17843	FBgn0038919	Qsox2
CG18067	FBgn0034512	Bbd
CG43319	FBgn0263024	CG43319
CG6690	FBgn0038918	Qsox3
Porin2	FBgn0069354	Porin2
Sfp24Bd	FBgn0259953	Sfp24Bd
Treh	FBgn0003748	Treh
Fas1	FBgn0285925	Fas1
CG31413	FBgn0051413	Qsox4
Idgf3	FBgn0020414	Idgf3
Idgf4	FBgn0026415	Idgf4
GLaz	FBgn0033799	GLaz
Adgf-C	FBgn0038173	Adgf-C
NT5E-2	FBgn0050104	NT5E-2
CG9519	FBgn0030589	CG9519
CG11600	FBgn0038068	CG11600
CG18258	FBgn0265267	CG18258
CG34447	FBgn0085476	CG34447
CG11590-RA	FBtr0073899	CG11590-RA
Obp8a	FBgn0030103	Obp8a
CG43061	FBgn0262363	CG43061
CG11034	FBgn0031741	CG11034
CG31445	FBgn0051445	CG31445
CG2111	FBgn0030223	CG2111
CG3097	FBgn0029804	CG3097
CG34295	FBgn0085324	CG34295
CG40160	FBgn0058160	CG40160
CG6357	FBgn0033875	CG6357
CG42467	FBgn0259957	CG42467
CG43145	FBgn0262621	CG43145
Spn28Db	FBgn0053121	Spn28Db
Spn42De	FBgn0033115	Spn42De
Spn88Ea	FBgn0028984	Spn88Ea
Gld	FBgn0001112	Gld
Acp54A1	FBgn0083936	Acp54A1
CG12093	FBgn0035372	CG12093
CG12828-RA	FBtr0112770	CG12828-RA
CG15394	FBgn0250835	CG15394
CG17549	FBgn0032774	CG17549
CG33290-RA	FBtr0078370	CG33290-RA
CG42471	FBgn0259961	CG42471
CG42682	FBgn0261568	CG42682
CG42782	FBgn0261853	CG42782
CG43057-RA	FBtr0304640	CG43057-RA
CG43101-RA	FBtr0304888	CG43101-RA
CG43111	FBgn0262571	CG43111
CG43123	FBgn0262583	CG43123
CG43147	FBgn0262623	CG43147
CG43307	FBgn0262999	CG43307
CG44574	FBgn0265785	CG44574
CG45011	FBgn0266363	CG45011
CG13309	FBgn0035933	CG13309
CG11131	FBgn0037204	CG11131
ssp7	FBgn0052667	ssp7
S-Lap7	FBgn0033868	S-Lap7
CG5162	FBgn0030828	CG5162
vsg	FBgn0045823	vsg
CG17271	FBgn0038829	CG17271
CG2852	FBgn0034753	CG2852
Bbd	FBgn0034512	Bbd
CG10407	FBgn0038395	CG10407
Gp93	FBgn0039562	Gp93
CG18135	FBgn0036837	CG18135
betaggt-I	FBgn0015000	betaggt-I
Est-6	FBgn0000592	Est-6
Hsc70-3	FBgn0001218	Hsc70-3
polyph	FBgn0033572	polyph
CG8093	FBgn0033999	CG8093
CG16995	FBgn0031412	CG16995
CG18233	FBgn0036795	CG18233
Tep4	FBgn0041180	Tep4
Calr	FBgn0005585	Calr
Pdi	FBgn0286818	Pdi
Pgant9	FBgn0050463	Pgant9
Cpr51A	FBgn0033942	Cpr51A
fest	FBgn0034435	fest
regucalcin	FBgn0030362	regucalcin
CG17919	FBgn0037433	CG17919
Or82a	FBgn0041621	Or82a
CG10041	FBgn0038014	CG10041
HSPBAP1	FBgn0263025	HSPBAP1
Hexo2	FBgn0041629	Hexo2
Egm	FBgn0086712	Egm
CG10000	FBgn0039596	CG10000
Peritrophin-A	FBgn0022770	Peritrophin-A
CG10433	FBgn0034638	CG10433
CG15117	FBgn0034417	CG15117
RNaseX25	FBgn0010406	RNaseX25
Alp4	FBgn0016123	Alp4
Sfp53D	FBgn0259967	Sfp53D
Npc2b	FBgn0038198	Npc2b
CG17575	FBgn0250842	CG17575
CG34002	FBgn0054002	CG34002
CG9997	FBgn0039597	CG9997
NLaz	FBgn0053126	NLaz
CG42823	FBgn0262005	CG42823
Fkbp14	FBgn0010470	Fkbp14
aqrs	FBgn0039598	aqrs
CG4815	FBgn0039568	CG4815
Obp56g	FBgn0034474	Obp56g
CG8420	FBgn0037664	CG8420
Ggt-1	FBgn0030932	Ggt-1
CG31016	FBgn0051016	CG31016
Cys	FBgn0004629	Cys
Cys	FBgn0004179	Csp
CG42326	FBgn0259226	CG42326
antr	FBgn0050488	antr
trx	FBgn0003862	trx
lectin-46Cb	FBgn0040092	lectin-46Cb
CG31704	FBgn0051704	CG31704
Acp32CD	FBgn0023415	Acp32CD
Ccp84Ad	FBgn0004780	Ccp84Ad
Cpr67Fb	FBgn0036110	Cpr67Fb
lectin-46Ca	FBgn0040093	lectin-46Ca
mfas	FBgn0260745	mfas
Phm	FBgn0283509	Phm
Phm	FBgn0004959	phm
CG4847	FBgn0034229	CG4847
CG31418	FBgn0051418	CG31418
Qsox2	FBgn0038919	Qsox2
CG34435	FBgn0085464	CG34435
CG14913	FBgn0032331	CG14913
CG34033	FBgn0054033	CG34033
CG6426	FBgn0034162	CG6426
NUCB1	FBgn0052190	NUCB1
CG11977	FBgn0037650	CG11977
CG42564	FBgn0260766	CG42564
CG31659	FBgn0051659	CG31659
CG18628	FBgn0036091	CG18628
CG34130	FBgn0083966	CG34130
Sfp84E	FBgn0259974	Sfp84E
CG2975	FBgn0031468	CG2975
Acp53C14c	FBgn0053530	Acp53C14c
CG10730	FBgn0032843	CG10730
CG13965	FBgn0032834	CG13965
intr	FBgn0039599	intr
CG18284	FBgn0043825	CG18284
CG15116	FBgn0034415	CG15116
CG18234	FBgn0265268	CG18234
CG32201	FBgn0052201	CG32201
CG34129	FBgn0083965	CG34129
Acp26Ab	FBgn0002856	Acp26Ab
Acp24A4	FBgn0051779	Acp24A4
Acp26Aa	FBgn0002855	Acp26Aa
SP	FBgn0003034	SP
SP	FBgn0062519	substance-P
Sfp33A1	FBgn0259962	Sfp33A1
Acp62F	FBgn0020509	Acp62F
CG14034	FBgn0250847	CG14034
Acp53Ea	FBgn0015584	Acp53Ea
CG30486	FBgn0050486	CG30486
CG10862	FBgn0035455	CG10862
CG3640	FBgn0035042	CG3640
CG6168	FBgn0036154	CG6168
CG11037	FBgn0037038	CG11037
Obp56e	FBgn0034471	Obp56e
CG10587	FBgn0037039	CG10587
CG10651	FBgn0032853	CG10651
CG9029	FBgn0031746	CG9029
Semp1	FBgn0028944	Semp1
Acp53C14b	FBgn0034153	Acp53C14b
CG11630	FBgn0032964	CG11630
Acp53C14a	FBgn0034152	Acp53C14a
CG31515	FBgn0051515	CG31515
Ebp	FBgn0004181	Ebp
OdsH	FBgn0026058	OdsH
Spn75F	FBgn0052203	Spn75F
BG642312	FBgn0047334	BG642312
CG7304	FBgn0036527	CG7304
CG5402	FBgn0039521	CG5402
Mst57Da	FBgn0011668	Mst57Da
Sfp24F	FBgn0259958	Sfp24F
Mst57Db	FBgn0011669	Mst57Db
Sfp26Ac	FBgn0259959	Sfp26Ac
Sfp24Bc	FBgn0261054	Sfp24Bc
CG33259	FBgn0036495	CG33259
CG5267	FBgn0034154	CG5267
Spn42Dd	FBgn0028988	Spn42Dd
Spn53F	FBgn0034195	Spn53F
CG31419	FBgn0051419	CG31419
CG3349	FBgn0036459	CG3349
CG6071	FBgn0036186	CG6071
CG15641	FBgn0030643	CG15641
CG17242	FBgn0250841	CG17242
CG11664	FBgn0040341	CG11664
CG34034	FBgn0054034	CG34034
CG31883	FBgn0032122	CG31883
CG9806	FBgn0030222	CG9806
CG11608	FBgn0038069	CG11608
Acp33A	FBgn0267327	Acp33A
EbpII	FBgn0011694	EbpII
CG9168	FBgn0035216	CG9168
Sems	FBgn0037036	Sems
Spn28B	FBgn0083141	Spn28B
CG17472	FBgn0032868	CG17472
Obp56f	FBgn0043533	Obp56f
CG32833	FBgn0052833	CG32833
CG34051	FBgn0054051	CG34051
lectin-30A	FBgn0040097	lectin-30A
Qsox3	FBgn0038918	Qsox3
CG9525	FBgn0032080	CG9525
CG43691	FBgn0263774	CG43691
CG1701	FBgn0033167	CG1701
CG17097	FBgn0265264	CG17097
Spn28F	FBgn0028987	Spn28F
Obp56i	FBgn0043532	Obp56i
lectin-29Ca	FBgn0040098	lectin-29Ca
Sfp87B	FBgn0259975	Sfp87B
Sfp24Bb	FBgn0259952	Sfp24Bb
Sfp26Ad	FBgn0261055	Sfp26Ad
Sfp33A4	FBgn0265349	Sfp33A4
BG642167	FBgn0250831	BG642167
Sfp35C	FBgn0259965	Sfp35C
Sfp65A	FBgn0259969	Sfp65A
Sfp51E	FBgn0259966	Sfp51E
Sfp60F	FBgn0259968	Sfp60F
Anp	FBgn0000094	Anp
Obp22a	FBgn0043539	Obp22a
Acp76A	FBgn0015586	Acp76A
sphinx2	FBgn0052382	sphinx2
Obp51a	FBgn0043530	Obp51a
lectin-21Ca	FBgn0040107	lectin-21Ca
CG33462	FBgn0053462	CG33462
Acp63F	FBgn0015585	Acp63F
sphinx1	FBgn0052383	sphinx1
PPYR1	FBgn0030623	PPYR1
Spn77Bc	FBgn0036970	Spn77Bc
Dup99B	FBgn0250832	Dup99B
scpr-A	FBgn0037889	scpr-A
CG31872	FBgn0051872	CG31872
Sfp70A4	FBgn0259970	Sfp70A4
Sfp24Ba	FBgn0259951	Sfp24Ba
Sfp77F	FBgn0259972	Sfp77F
Sfp38D	FBgn0261058	Sfp38D
Sfp78E	FBgn0261059	Sfp78E
Acp29AB	FBgn0015583	Acp29AB
CG11598	FBgn0038067	CG11598
CG11112	FBgn0033164	CG11112
Mst57Dc	FBgn0011670	Mst57Dc
Acp95EF	FBgn0002863	Acp95EF
CG11113	FBgn0033165	CG11113
CG18749	FBgn0042182	CG18749
Acp36DE	FBgn0011559	Acp36DE
Sfp33A3	FBgn0259964	Sfp33A3
Sfp93F	FBgn0261060	Sfp93F
Sfp23F	FBgn0259949	Sfp23F
Sfp79B	FBgn0259973	Sfp79B
Sfp96F	FBgn0261061	Sfp96F
Sfp33A2	FBgn0259963	Sfp33A2
Sfp24C1	FBgn0259956	Sfp24C1
Sfp36F	FBgn0261057	Sfp36F
Pde1c	FBgn0264815	Pde1c
CG31680	FBgn0051680	CG31680
CG15635	FBgn0031617	CG15635
LysC	FBgn0004426	LysC
BG642163	FBgn0083938	BG642163
msopa	FBgn0004414	msopa
CG30395	FBgn0050395	CG30395
Acp98AB	FBgn0263597	Acp98AB
Met75Ca	FBgn0028416	Met75Ca
Spn77Bb	FBgn0036969	Spn77Bb
Spn38F	FBgn0028986	Spn38F
